# Predicting the bacterial host range of plasmid genomes using the language model-based one-class SVM algorithm

**DOI:** 10.1101/2024.08.27.609848

**Authors:** Tao Feng, Xirao Chen, Shufang Wu, Waijiao Tang, Hongwei Zhou, Zhencheng Fang

**Author notes:** To whom correspondence should be addressed., Institutional addresses: 253 Gongye Middle Avenue, Haizhu District, Guangzhou, Guangdong, China, 510280., Hongwei Zhou, Zhencheng Fang. Email addresses: Tao Feng, Xirao Chen, Shufang Wu, Waijiao Tang.

## Abstract

The prediction of the plasmid host range is crucial for investigating the dissemination of plasmids and the transfer of resistance and virulence genes mediated by plasmids. Several machine learning-based tools have been developed to predict plasmid host ranges. These tools have been trained and tested based on the bacterial host records of plasmids in related databases. Typically, a plasmid genome in databases such as NCBI is annotated with only one or a few bacterial hosts, which does not encompass all possible hosts. Consequently, existing methods may significantly underestimate the host ranges of mobilizable plasmids. In this work, we propose a novel method named HRPredict, which employs a word vector model to digitally represent the encoded proteins on plasmid genomes. Since it is difficult to confirm which host a particular plasmid definitely cannot enter, we develop a machine learning approach for predicting whether a plasmid can enter a specific bacterium as a no negative samples learning task. Using multiple one-class SVMs that do not require negative samples for training, the HRPredict predicts the host range of plasmids across 45 families, 56 genera, and 56 species. In the benchmark test set, we constructed reliable negative samples for each host taxonomic unit via two indirect methods, and we found that the *AUC, F1-score, recall, precision*, and *accuracy* of most taxonomic unit prediction models exceeded 0.9. Among the 13 broad-host-range plasmid types, HRPredict demonstrated greater coverage than HOTSPOT and PlasmidHostFinder, thus successfully predicting the majority of hosts previously reported. Through the feature importance calculation for each SVM model, we found that genes closely related to the plasmid host range are involved in functions such as bacterial adaptability, pathogenicity, and survival. These findings provide significant insight into the mechanisms through which bacteria adjust to diverse environments through plasmids.

**Impact Statement:** Plasmids are important vectors for horizontal gene transfer and play a crucial role in regulating bacterial host adaptation to the environment. The spread of plasmid-mediated antibiotic resistance genes and virulence factors is one of the most important public health issues today. Owing to the lack of highly efficient methods for predicting the host range of newly discovered plasmids, especially broad-host-range plasmids, it is difficult to fully elucidate the regulatory role of plasmids in microbial communities and to predict the risk of antibiotic resistance transmission in clinical settings. Existing prediction tools tend to underestimate the host range of mobilizable plasmids. The current paper aims to overcome this limitation. Based on the concept of a “no negative samples learning task,” we propose a new plasmid host range prediction method (i.e., HRPredict) that uses an SVM algorithm based on language models. HRPredict may be a powerful tool that will improve biologists’ understanding of horizontal plasmid transfer and help predict the occurrence and development of bacterial resistance.

**Data Summary:** HRPredict is freely available via https://github.com/FengTaoSMU/HRPredict.
