## Supplementary Table 2 for "Predicting the bacterial host range of plasmid genomes using the language model-based one-class SVM algorithm"

### Sheet: Sheet1
Supplementary Table 2
The plasmid types and genome accessions used to compare the performance of various tools in predicting broad-host-range plasmids are listed in the table. The reported host genera and their corresponding host ranges are also included.
Plasmid type	Accession id	Reported host	Reference (PMID)
pAMbeta1	NC_013514.1; GU128949.1	Bacillus; Clostridium; Enterococcus; Lactobacillus; Lactococcus; Staphylococcus; Streptococcus	2114531; 16348091; 104973; 16346389; 37126651; 10489330; 4202995
pAP1	NC_001787.1; NZ_CP040830.1; NC_002148.1; U83788.1; AF028735.2	Actinomyces; Escherichia; Klebsiella; Erysipelothrix; Trueperella; Paenibacillus; Vibrio	9620977; 16636060; 27003504
pB10	LC602699.1	Enterobacter; Escherichia; Klebsiella; Pseudomonas	35014098; 35384690; 15375643
pBBR1	NC_025015.1	Bordetella; Flavobacterium; Pseudomonas	11222611; 11238965; 27287537
pBC1	NC_007068.1; DQ011664.1	Bacillus; Bifidobacterium; Escherichia	1729254; 17704917; 18539807
pBC16	NZ_CP122477.1; NZ_CP122476.1; NZ_CP122475.1; NZ_CP122474.1; NZ_CP122473.1; NZ_CP122472.1; NZ_CP122471.1; NZ_CP122470.1; NC_001705.1	Bacillus; Clostridium; Klebsiella; Streptococcus	6307973; 2721922
pEP2	NZ_CP022727.1; NZ_CP015989.1; CP104740.1	Escherichia; Corynebacterium; Erwinia; Sphingobium; Edwardsiella	7521871
pIP501	NC_002136.1	Bacillus; Clostridium; Enterococcus; Escherichia; Lactobacillus; Lactococcus; Staphylococcus; Streptococcus	9723911; 14597005; 27563645; 12826062; 2506107; 8376328; 30060171; 25108234
pLS1	NC_015979.1; NC_001380.1; NZ_CP011869.1; CP002462.1; M29725.1	Bacillus; Lactobacillus; Lactococcus; Staphylococcus; Streptococcus; Fructilactobacillus; Pseudonocardia	8232217; 8378443; 1840693; 9724733; 7628724
pWKS1	NC_004160.1; AF482428.1	Agrobacterium; Escherichia; Paracoccus; Rhizobium; Rhodobacter	12213930; 12213930
pWV01	NC_002192.1	Bacillus; Enterococcus; Lactococcus; Streptococcus	9003306; 2199603; 6313626
RP1	NZ_CP126486.1; NZ_CP126485.1; NZ_CP126484.1; LC700336.1	Acinetobacter; Aeromonas; Enterobacter; Citrobacter; Escherichia; Klebsiella; Pseudomonas; Proteus; Pseudomonas; Salmonella; Streptomyces; Vibrio; Xanthomonas; Kocuria	3781624; 824271; 6341212; 7007346; 3111504; 3312610; 122523; 8387995; 16808239; 16348893; 16346464
RSF1010	NC_017719.1; NZ_CP063707.1; NC_001740.1; M28829.1; HE654726.1	Enterobacter; Escherichia; Klebsiella; Mycobacterium; Pseudomonas; Salmonella; Serratia; Shigella; Streptomyces; Xanthomonas	9767717; 2653965; 7765419; 6282695; 20617928; 2952635; 12624025; 1657866; 7665531
